# Immune function of the serosa in hemimetabolous insect eggs

**DOI:** 10.1101/2021.09.27.462031

**Authors:** Chris G.C. Jacobs, Remy van der Hulst, Yen-Ta Chen, Ryan P. Williamson, Siegfried Roth, Maurijn van der Zee

**Author notes:** Corresponding author:* Maurijn van der Zee, Institute of Biology, Leiden University, Sylviusweg 72, 2333 BE Leiden, The Netherlands. Link to deposited data: https://www.ncbi.nlm.nih.gov/geo/query/acc.cgi?acc=GSE100429.

## Abstract

Insects comprise more than a million species and many authors have attempted to explain this success by evolutionary innovations. A much overlooked evolutionary novelty of insects is the serosa, an extraembryonic epithelium around the yolk and embryo. We have shown previously that this epithelium provides innate immune protection to eggs of the beetle *Tribolium castaneum*. It remained elusive, however, whether this immune competence evolved in the *Tribolium* lineage or is ancestral to all insects. Here, we expand our studies to two hemimetabolous insects, the bug *Oncopeltus fasciatus* and the swarming grasshopper *Locusta migratoria*. For *Oncopeltus*, RNA sequencing reveals an extensive response upon infection, including the massive upregulation of antimicrobial peptides (AMPs). We demonstrate antimicrobial activity of these peptides using *in vitro* bacterial growth assays, and describe two novel AMP families called Serosins and Ovicins. For both insects, qPCRs show immune competence of the eggs when the serosa is present, and in situ hybridizations demonstrate that immune gene expression is localized in the serosa. This first evidence from hemimetabolous insect eggs suggests that immune competence is an ancestral property of the serosa. The evolutionary origin of the serosa with its immune function might have facilitated the spectacular radiation of the insects.
