## supplementary material, table 2 for "Immune function of the serosa in hemimetabolous insect eggs"

### Sheet: Sheet1
qPCR primers used in (Jacobs, Van der Hulst, Chen, Williamson, Roth and Van der Zee)
Oncpeltus fasciatus
	forward 5'-3'	reverse 5'-3'
Serosin-1	GACAAAGTATGGCGGCGAAC	TTCTTCAGAACCTCCCGGTG
Serosin-2	TTCCCAAGAGGAAGGACCGA	TATGATTTGCCTAAAACCTCCCG
Serosin-3	TCGACTACTGTGGAGTACAGAC	AGCACTTATGGTCACAGCCA
Ovicin-1	CTCGTCCTGGCAACTACCAAC	TGGAGGAAGACCGAAATCCC
Ovicin-2	AGCCATGCGGCTTATGAAGA	GTCCTGGTCTGTAGGTTGGG
Defensin-1	CTCGTTCTGGCTGTGCTCTT	CACCCACTTGGAGGAGAAGC
RPL13a*	AATGGCAATGCGTCTCCTCT	ACCTCAGATGAAAGTCGCCC
RP49x	AAGGGCCAGTATTTGATGCCCTCT	CTAACTGCGTGGGCAATTTCAGCA
Actin5cbx	AGAGTTGCCCCTGAAGAACA	GGGGTGTTGAAGGTCTCAAA
HSP90x	CTTTCCAAGCTGAGATTGCTC	GAGATTCATACCTGATCTTGTCCA
Locusta migratoria
Locustin1	CGCAGTGCATCATCTTCGAC	TGCTTCCCTTGCTGATCTGG
Attacin3	CCTTCCCTTCACCCAAGGAC	CCACTTGTGGGAAAGTCGGA
Attacin7	GTGGCGGAGTGGACGTG	TCGTCACTCTTCCAGACGTT
Defensin1	TCGCCTTTCTTTTCGCGC	CGCTCAGCGCGTCACA
PDP1	ATTGAGGAAACCCTGGTGGG	TTCGACAGGACTGGTGTGTG
PDP2	TACATTTCGCGCACACCTCT	TGTCAGTTGACGTAGCGGTC
PDP3	AAGGCACCACAAATCAACGC	CTTACCCCGACGGTAATGGG
Dorsal	TCCAACCTAGGCATCCAGTGTG	GTTGGTTGGCTTCGATGAGCAA
RPL32*	CAACAGAGTTCGCCGTAGGT	GCATGGGCAATTTCAGCACA
RPL13ax	TGTGCTTGAAACCAGGACGA	TTGTTTTGCCACCTTCTGCC
*validated as reference gene
xrejected as reference gene
