## supplementary material, table 3 for "Immune function of the serosa in hemimetabolous insect eggs"

### Sheet: Sheet1
Gene		Predicted mature peptides
OFAS009139	Ovicin-1	ERRGYTIIRPTYRPGPKKRPPKTILV
OFAS013883	Serosin-1	ADNRPRFTAEASRTGFPGGRTDSFKVSQDAWRSKDGKWSAGGYVQHDRTKYGGERFKDTHGGFQVTGRF
OFAS013884	Serosin-2	ADNKPKFTAEASRTLFPRGRTDSFKVSQDAWTSKDGKWSAGGYVQHDRTKYGGGSFKNTHGGFQVTGRF
OFAS013885	Serosin-3	ADNRPRFTAEASRTGFPGGRTDSFKISQDAWRSKDGKWSAGGYVQHDRTKYGGERIKDTHGGFQVTGTF
OFAS009140	Ovicin-2	EYKIIRPTYRPGPIIRTPKPVLV
OFAS005103	Defensin-1	ATCDAFSFSSKWVTPNHSVCALHCIAKGYKGGNCQNTVCHCRR
