## supplementary material, table 4 for "Immune function of the serosa in hemimetabolous insect eggs"

### Sheet: Sheet1
	baseMean	log2FoldChange	Foldchange	lfcSE	stat	pvalue	padj	BasemeanNaive	BasemeanSeptic	Sequence desc. (on right position)
OFAS000084-RA	34.3212	1.79987	3.48188	0.392656	4.58383	4.56546e-06	0.00125542	12.1013	42.1554	aquaporin-like
OFAS000213-RA	89.3959	1.66323	3.16725	0.305479	5.44467	5.19023e-08	2.14083e-05	34.5106	110.252	no hit
OFAS000214-RA	383.589	1.77559	3.42377	0.202163	8.78292	1.59284e-18	2.08052e-15	148.493	507.642	ABC transporter G family member 23-like
OFAS001578-RA	143.732	1.7538	3.37247	0.350358	5.00574	5.56475e-07	0.000185579	57.4838	194.788	PGRP
OFAS001980-RA	154.198	1.55052	2.92923	0.283709	5.46519	4.62409e-08	1.95887e-05	61.6788	182.768	chemosensory protein
OFAS001981-RA	56.7944	1.30673	2.4738	0.336477	3.88356	0.000102939	0.0240816	23.5387	59.145	chemosensory protein
OFAS001989-RA	354.68	3.00763	8.0424	0.482103	6.23855	4.41637e-10	2.3074e-07	57.5562	463.113	chemosensory protein
OFAS001991-RA	9.35445	4.39312	21.0117	1.16333	3.77632	0.000159162	0.0346486	0.698625	13.8303	NA
OFAS003564-RA	33.1607	5.61366	48.9644	0.693258	8.0975	5.60994e-16	5.49564e-13	2.00007	96.2028	Uncharacterized protein
OFAS003761-RA	32.9692	2.66879	6.35896	0.462967	5.76453	8.18833e-09	4.01075e-06	7.36308	48.5626	ankyrin-repeat protein
OFAS004519-RA	213.543	1.80557	3.49567	0.28127	6.41935	1.36858e-10	7.66111e-08	68.543	241.734	no hit - potential AMP
OFAS004604-RA	45.2347	1.78181	3.43858	0.371382	4.7978	1.60422e-06	0.000513152	15.2803	52.5655	ankyrin-repeat protein
OFAS004798-RA	153.364	1.44771	2.72775	0.311293	4.65063	3.30926e-06	0.000960543	72.2862	197.902	ankyrin-repeat protein
OFAS004942-RA	277.59	0.714897	1.64137	0.189815	3.76629	0.00016569	0.0355756	199.967	328.19	Uncharacterized protein
OFAS005103-RA	241.558	10.9913	2035.71	1.19864	9.16982	4.73828e-20	7.42678e-17	0.292503	721.515	Defensin2-like (Defensin2_1)
OFAS005104-RA	9.72411	7.32196	160.004	1.36162	5.3774	7.55704e-08	3.03715e-05	0	29.1723	Defensin
OFAS005105-RA	247.416	10.1505	1136.56	1.04662	9.69835	3.06409e-22	6.86094e-19	0.585005	740.041	Defensin2-like precursor
OFAS005386-RA	74.3351	1.39264	2.62559	0.360319	3.86502	0.000111079	0.0252326	34.3881	90.8305	protein Take-out-like
OFAS006190-RA	47.9103	3.87922	14.715	0.489963	7.91738	2.42574e-15	2.11228e-12	4.5635	71.0703	no hit - potential AMP
OFAS006419-RA	211.461	0.685118	1.60783	0.178605	3.83594	0.000125083	0.0280079	166.473	266.667	Serine protease Snake-like
OFAS006421-RA	330.835	1.82179	3.53519	0.184528	9.87268	5.46843e-23	1.78545e-19	123.206	435.403	Serine protease Snake-like
OFAS006997-RA	25.5975	1.76578	3.40058	0.479769	3.68048	0.000232799	0.0493093	10.1368	34.3845	NA
OFAS007107-RA	136.35	1.56072	2.95001	0.329372	4.73847	2.1534e-06	0.000649085	57.6329	171.445	carboxylesterase
OFAS007156-RA	106.427	1.92971	3.80979	0.233107	8.27821	1.25038e-16	1.30657e-13	36.9541	141.515	solute carrier organic anion transporter family member
OFAS007495-RA	162.193	4.30994	19.8345	0.287532	14.9894	8.60855e-51	1.3493e-46	15.0056	297.686	Tyrosine-3-monooxygenase
OFAS007675-RA	230.026	5.24981	38.0496	0.498991	10.5209	6.92401e-26	3.61757e-22	15.1756	579.564	esterase FE4-like
OFAS007676-RA	33.5652	2.07368	4.20959	0.393589	5.26864	1.37441e-07	5.17839e-05	12.8127	53.0342	esterase FE4-like
OFAS007770-RA	78.8881	2.3266	5.01621	0.349191	6.66283	2.68613e-11	1.61932e-08	21.222	105.637	no hit
OFAS008740-RA	318.438	1.03516	2.04934	0.185738	5.57322	2.50079e-08	1.11993e-05	194.356	400.421	aromatic-L-amino-acid decarboxylase
OFAS009025-RA	1480.23	1.99434	3.98432	0.296035	6.73682	1.61888e-11	1.10323e-08	528.737	2108.33	Serine protease
OFAS009027-RA	729.465	1.73073	3.31896	0.328681	5.26569	1.39664e-07	5.17839e-05	293.208	974.518	Serine protease
OFAS009139-RA	161.74	10.4162	1366.44	1.21726	8.55712	1.15722e-17	1.29559e-14	0.301408	484.289	no hit - potential AMP
OFAS009140-RA	97.0336	10.64	1595.72	1.23069	8.64558	5.35314e-18	6.45424e-15	0	290.471	no hit - potential AMP
OFAS009172-RA	211.6	1.87477	3.66743	0.294072	6.3752	1.82723e-10	9.87589e-08	71.4115	264.667	no hit - potential AMP
OFAS009403-RA	120.494	1.16967	2.24961	0.213213	5.48594	4.11269e-08	1.79062e-05	65.5484	149.334	CD1NA9 antigen
OFAS009533-RA	13.3027	5.33167	40.2711	1.11381	4.78688	1.69396e-06	0.00052061	0.895319	38.6977	no hit - potential AMP
OFAS009536-RA	6.07182	6.58609	96.0754	1.66094	3.96528	7.3309e-05	0.0176776	0	17.5382	NA
OFAS009830-RA	370.304	5.40062	42.2425	0.597461	9.03929	1.57692e-19	2.24697e-16	22.6976	964.401	Uncharacterized protein
OFAS010370-RA	101.384	2.21508	4.64307	0.329297	6.72669	1.73563e-11	1.13351e-08	28.9933	134.49	protein spinster-like
OFAS010387-RA	4128.37	0.681654	1.60398	0.138589	4.91853	8.71985e-07	0.000284739	2905.18	4662.17	Cuticle protein 19
OFAS011271-RA	113.532	1.12058	2.17434	0.238412	4.70017	2.59941e-06	0.000768737	76.4606	167.179	ankyrin-repeat protein
OFAS011306-RA	66.9618	3.56884	11.8666	0.330135	10.8102	3.07927e-27	2.41322e-23	10.6595	127.576	Laccase
OFAS011521-RA	12278.8	0.381446	1.30265	0.0978406	3.89865	9.67302e-05	0.022972	10214.3	13305.2	Toll1
OFAS011944-RA	91.6399	3.28401	9.74061	0.45655	7.19311	6.33307e-13	4.72688e-10	11.0427	106.281	matrix metalloproteinase-15
OFAS011945-RA	94.1577	3.27013	9.64736	0.428454	7.63241	2.30411e-14	1.80573e-11	11.1605	110.686	matrix metalloproteinase (with peptidoglycan binding motif)
OFAS012870-RA	227.579	6.76625	108.854	0.845188	8.00562	1.1887e-15	1.09598e-12	6.17018	672.454	Riptocin
OFAS013043-RA	59.1897	2.41546	5.3349	0.522787	4.62036	3.83078e-06	0.0010917	15.7418	85.5811	no hit - potential AMP
OFAS013569-RA	151.535	1.79948	3.48095	0.192873	9.32987	1.06e-20	2.07681e-17	80.8775	281.977	Uncharacterized protein
OFAS013578-RA	177.873	1.08011	2.11419	0.225414	4.79167	1.65401e-06	0.000518498	97.8402	207.943	no hit
OFAS013883-RA	192.513	11.632	3173.79	1.19899	9.70148	2.97154e-22	6.86094e-19	0	577.539	no hit - potential AMP
OFAS013884-RA	158.531	11.3477	2606.2	1.22329	9.27637	1.75345e-20	3.05374e-17	0	474.24	no hit - potential AMP
OFAS013885-RA	242.374	11.9639	3994.88	1.21232	9.8686	5.69557e-23	1.78545e-19	0	726.822	no hit - potential AMP
OFAS013939-RA	111.793	1.13278	2.1928	0.222274	5.09631	3.4634e-07	0.000120634	69.1819	152.641	Uncharacterized protein
OFAS014533-RA	44.6164	2.25721	4.78066	0.372839	6.05411	1.41196e-09	7.13907e-07	11.9266	59.3334	Hemocyte protein-glutamine gamma-glutamyltransferase
OFAS014708-RA	110.787	1.3339	2.52082	0.201724	6.61248	3.77928e-11	2.19394e-08	55.8068	141.616	Sulfotransferase
OFAS014710-RA	187.74	1.07069	2.10044	0.202816	5.27912	1.29808e-07	5.08654e-05	102.15	216.817	Sulfotransferase
OFAS014852-RA	104.848	1.29878	2.4602	0.232099	5.59579	2.1962e-08	1.01245e-05	57.1675	142.15	Uncharacterized protein
OFAS015386-RA	255.742	2.72094	6.59303	0.517038	5.26256	1.42064e-07	5.17839e-05	73.2241	482.818	no hit
OFAS016829-RA	1136.23	1.97943	3.94337	0.284049	6.96862	3.20072e-12	2.28037e-09	401.062	1583.59	no hit
OFAS017250-RA	1553.88	0.607759	1.52389	0.139407	4.35961	1.30297e-05	0.003294	1126.24	1715.61	Uncharacterized protein
OFAS017674-RA	110.094	1.85219	3.61047	0.401459	4.61364	3.95671e-06	0.00110746	31.9971	116.043	collagen alpha-5 chain-like
OFAS018039-RA	186.549	1.22029	2.32993	0.213164	5.72464	1.03651e-08	4.92309e-06	94.5698	220.17	no hit - potential AMP
OFAS018551-RA	129.536	0.883265	1.84454	0.194706	4.53641	5.722e-06	0.00152011	80.0436	148.357	CD1NA9 antigen
OFAS018629-RA	29.9647	2.2344	4.70568	0.433607	5.15306	2.56269e-07	9.12901e-05	8.57637	40.1421	apyrase
OFAS018673-RA	95.1059	2.59978	6.06195	0.330699	7.86147	3.7965e-15	3.13191e-12	22.3152	136.605	protein spinster-like
OFAS018990-RA	191.236	0.601149	1.51692	0.146756	4.09624	4.19917e-05	0.010284	140.906	213.42	Tyrosine protein kinase
OFAS027083-RA	175.097	1.86219	3.6356	0.279043	6.6735	2.49771e-11	1.56596e-08	66.1809	242.74
