## supplementary material, table 5 for "Immune function of the serosa in hemimetabolous insect eggs"

### Sheet: Sheet1
	baseMean	log2FoldChange	Foldchange	lfcSE	stat	pvalue	padj	BasemeanNaive	BasemeanSterile	Sequence desc. (on right position)	Sequence desc. (on right position)
OFAS000084-RA	34.3212	2.01561	4.04352	0.388622	5.18657	2.14205e-07	9.18084e-05	12.1013	48.7069		aquaporin-like
OFAS000213-RA	89.3959	1.82744	3.54907	0.303822	6.01485	1.80058e-09	1.17437e-06	34.5106	123.425		no hit
OFAS000214-RA	383.589	1.73813	3.33603	0.202063	8.60191	7.84008e-18	2.94023e-14	148.493	494.632		ABC transporter G family member 23-like
OFAS000796-RA	7965.82	0.455513	1.37127	0.123716	3.68194	0.000231468	0.0439525	6398.39	8775.92		putative fatty acyl-CoA reductase
OFAS001414-RA	633.954	0.706567	1.63192	0.164744	4.28887	1.79588e-05	0.00489818	481.232	785.346		Uncharacterized protein
OFAS001578-RA	143.732	1.63397	3.10367	0.350508	4.66173	3.13557e-06	0.00106902	57.4838	178.924	PGRP	PGRP
OFAS001980-RA	154.198	1.80795	3.50145	0.282264	6.40519	1.50187e-10	1.32527e-07	61.6788	218.148		chemosensory protein
OFAS001981-RA	56.7944	1.88347	3.68961	0.329813	5.71072	1.125e-08	6.4908e-06	23.5387	87.6996		chemosensory protein
OFAS001982-RA	32.0639	2.08288	4.23651	0.475772	4.37789	1.19833e-05	0.0035212	11.7248	50.2205		chemosensory protein
OFAS001984-RA	21.4204	2.25947	4.78817	0.594953	3.79773	0.000146024	0.030007	7.20967	33.6239		chemosensory protein
OFAS001989-RA	354.68	3.239	9.44142	0.481792	6.72283	1.78233e-11	1.90976e-08	57.5562	543.371		chemosensory protein
OFAS001991-RA	9.35445	4.36745	20.6411	1.16251	3.75691	0.000172021	0.0339538	0.698625	13.5344		NA
OFAS003658-RA	55.9117	1.29232	2.44921	0.292916	4.4119	1.02469e-05	0.00313701	31.093	75.4782	Potential AMP	no hit - potential AMP
OFAS003761-RA	32.9692	2.48599	5.60217	0.464139	5.35612	8.50269e-08	4.25163e-05	7.36308	42.982		ankyrin-repeat protein
OFAS003763-RA	83.6091	1.30217	2.466	0.299314	4.35052	1.35813e-05	0.00384401	48.4537	120.602		lipase
OFAS004519-RA	213.543	2.25855	4.78509	0.279638	8.07666	6.65623e-16	1.42643e-12	68.543	330.351	Potential AMP	no hit - potential AMP
OFAS004604-RA	45.2347	2.15186	4.44401	0.366445	5.87226	4.29896e-09	2.57955e-06	15.2803	67.8585		ankyrin-repeat protein
OFAS004798-RA	153.364	1.39184	2.62412	0.311199	4.47249	7.7314e-06	0.00252128	72.2862	189.902		ankyrin-repeat protein
OFAS005386-RA	74.3351	1.49622	2.82103	0.359014	4.16758	3.07844e-05	0.00782706	34.3881	97.7867		protein Take-out-like
OFAS005534-RA	192.648	3.6234	12.324	0.948371	3.82066	0.000133096	0.0285225	27.4643	337.762		NA
OFAS006190-RA	47.9103	3.82151	14.138	0.489807	7.80207	6.09018e-15	1.14198e-11	4.5635	68.0973		no hit - potential AMP
OFAS006330-RA	295.454	0.756611	1.68952	0.146259	5.17308	2.30263e-07	9.59495e-05	237.247	402.94		Uncharacterized protein
OFAS006421-RA	330.835	1.81637	3.52193	0.184305	9.85523	6.50695e-23	4.88053e-19	123.206	433.897	Serine protease*	Serine protease Snake-like
OFAS007107-RA	136.35	1.63458	3.10498	0.328731	4.9724	6.61286e-07	0.000253262	57.6329	179.973		carboxylesterase
OFAS007156-RA	106.427	1.92844	3.80643	0.23253	8.29327	1.10173e-16	2.75451e-13	36.9541	140.813		solute carrier organic anion transporter family member
OFAS007495-RA	162.193	3.53731	11.6101	0.2901	12.1934	3.36932e-34	5.05431e-30	15.0056	173.886		Tyrosine-3-monooxygenase
OFAS007675-RA	230.026	2.64836	6.26952	0.504837	5.24596	1.5547e-07	7.06731e-05	15.1756	95.3373		esterase FE4-like
OFAS007676-RA	33.5652	1.47752	2.7847	0.40091	3.68542	0.000228322	0.043911	12.8127	34.8488		esterase FE4-like
OFAS007770-RA	78.8881	2.38239	5.214	0.34832	6.83966	7.93815e-12	9.16001e-09	21.222	109.806		no hit
OFAS008030-RA	400.084	0.645847	1.56466	0.171549	3.76479	0.000166687	0.0333396	318.477	499.039		Na+/K+ ATPase beta1
OFAS008154-RA	46.8857	1.55605	2.94048	0.318289	4.88879	1.01458e-06	0.000362376	23.2945	68.6164		Uncharacterized protein
OFAS008567-RA	1014.31	3.55505	11.7537	0.893651	3.97812	6.94634e-05	0.01654	142.896	1679.01		histone H2B-like
OFAS008740-RA	318.438	0.883573	1.84494	0.185984	4.75079	2.02626e-06	0.000706881	194.356	360.537		aromatic-L-amino-acid decarboxylase
OFAS008919-RA	212.172	1.30514	2.47107	0.294652	4.42942	9.4486e-06	0.00295289	118.766	294.016		no hit
OFAS008920-RA	1317.26	1.38202	2.60632	0.362233	3.81527	0.000136034	0.0287416	693.094	1806.67		NA
OFAS009025-RA	1480.23	1.76944	3.40921	0.296096	5.97589	2.28835e-09	1.43032e-06	528.737	1803.62	Serine protease	Serine protease
OFAS009027-RA	729.465	1.64932	3.13686	0.328683	5.01798	5.22173e-07	0.000206135	293.208	920.668	Serine protease	Serine protease
OFAS009172-RA	211.6	2.05165	4.1458	0.293322	6.99454	2.66137e-12	3.62939e-09	71.4115	298.722	Potential AMP	no hit - potential AMP
OFAS009403-RA	120.494	1.14623	2.21335	0.21278	5.38694	7.16684e-08	3.78341e-05	65.5484	146.601		CD1NA9 antigen
OFAS009830-RA	370.304	2.44075	5.42923	0.601408	4.05839	4.94121e-05	0.0121513	22.6976	123.814		Uncharacterized protein
OFAS010370-RA	101.384	2.27904	4.85353	0.328532	6.93703	4.00421e-12	5.0056e-09	28.9933	140.668		protein spinster-like
OFAS010387-RA	4128.37	0.728945	1.65743	0.138543	5.26152	1.42868e-07	6.69737e-05	2905.18	4817.78		Cuticle protein 19
OFAS011306-RA	66.9618	2.54352	5.8301	0.337912	7.52717	5.18503e-14	8.49326e-11	10.6595	62.6501		Laccase
OFAS011521-RA	12278.8	0.382655	1.30374	0.0978257	3.9116	9.16872e-05	0.0208407	10214.3	13316.8	Toll1	Toll1
OFAS011522-RA	671.243	0.389102	1.30958	0.0938454	4.14621	3.38025e-05	0.00845119	575.901	755.213		NA
OFAS011944-RA	91.6399	3.85599	14.48	0.453855	8.49607	1.96122e-17	5.88406e-14	11.0427	157.596		matrix metalloproteinase-15
OFAS011945-RA	94.1577	3.80969	14.0226	0.425808	8.94695	3.65443e-19	1.82734e-15	11.1605	160.626		matrix metalloproteinase (with peptidoglycan binding motif)
OFAS012887-RA	684.719	0.359805	1.28325	0.09057	3.97267	7.10718e-05	0.0166586	595.059	761.832		Krueppel-like factor
OFAS013043-RA	59.1897	2.25332	4.7678	0.52326	4.30632	1.65996e-05	0.0046113	15.7418	76.2462	Potential AMP	no hit - potential AMP
OFAS013578-RA	177.873	1.20795	2.31009	0.224389	5.38328	7.31411e-08	3.78341e-05	97.8402	227.834		no hit
OFAS014533-RA	44.6164	2.33015	5.02857	0.371212	6.27713	3.44874e-10	2.58672e-07	11.9266	62.5892		Hemocyte protein-glutamine gamma-glutamyltransferase
OFAS014708-RA	110.787	1.26785	2.40803	0.201603	6.28886	3.19796e-10	2.5481e-07	55.8068	134.938		Sulfotransferase
OFAS014710-RA	187.74	1.2437	2.36805	0.201504	6.17207	6.74011e-10	4.81468e-07	102.15	244.253		Sulfotransferase
OFAS014852-RA	104.848	1.00097	2.00134	0.233864	4.28011	1.86798e-05	0.00500384	57.1675	115.226		Uncharacterized protein
OFAS015045-RA	200.195	0.598872	1.51453	0.165691	3.61438	0.000301063	0.0557561	153.515	232.168		NA
OFAS015241-RA	130.036	0.685142	1.60786	0.175157	3.91158	9.16932e-05	0.0208407	95.291	152.825		NA
OFAS016829-RA	1136.23	1.82662	3.54705	0.284091	6.42969	1.27863e-10	1.19879e-07	401.062	1424.04		no hit
OFAS017250-RA	1553.88	0.691822	1.61532	0.139246	4.96833	6.75321e-07	0.000253262	1126.24	1819.8		Uncharacterized protein
OFAS017674-RA	110.094	2.50484	5.67586	0.398387	6.28744	3.22738e-10	2.5481e-07	31.9971	182.241		collagen alpha-5 chain-like
OFAS018039-RA	186.549	1.37168	2.58771	0.212033	6.46917	9.85429e-11	9.85494e-08	94.5698	244.907	Potential AMP*	no hit - potential AMP
OFAS018551-RA	129.536	0.994472	1.99235	0.193162	5.14838	2.62745e-07	0.000106526	80.0436	160.207		CD1NA9 antigen
OFAS018629-RA	29.9647	2.27427	4.83754	0.431962	5.26499	1.40198e-07	6.69737e-05	8.57637	41.1757		apyrase
OFAS018673-RA	95.1059	2.48682	5.60542	0.330885	7.51568	5.66179e-14	8.49326e-11	22.3152	126.398		protein spinster-like
OFAS018904-RA	928.351	0.740743	1.67104	0.201897	3.66891	0.000243582	0.0456747	663.669	1111.35		NA
OFAS018990-RA	191.236	0.637998	1.55617	0.145866	4.37388	1.2206e-05	0.0035212	140.906	219.382		Tyrosine protein kinase
OFAS027083-RA	175.097	1.69996	3.24892	0.279356	6.0853	1.16274e-09	7.92829e-07	66.1809	216.37
